# Knowledge Inclusive Machine Learning for Disease Gene Prioritisation

**DOI:** 10.64898/2026.04.29.721522

**Authors:** Chathura J. Gamage, Yu Xia, Ravisha Rupasinghe, Sachith Seneviratne, Damith Senanayake, Tamasha Malepathirana, Asela Hevapathige, Mark Corbett, Terence J. O’Brien, Steven Petrou, Samuel F. Berkovic, Ingrid E. Scheffer, Jozef Gecz, Melanie Bahlo, Mark F. Bennett, Saman Halgamuge

## Abstract

The predictive performance of machine learning models depends on the context available to them. In disease gene prioritisation, this context comprises two forms: specific context from sample-level experimental data, such as gene expression and protein–protein interaction networks, and general context from accumulated and curated biological knowledge capturing established relationships among genes, diseases, and pathways. Neither is sufficient alone: experimental data are sensitive to dataset-specific noise and lack broader biological grounding, while curated knowledge lacks the resolution required for gene-level discrimination. Consequently, most machine learning approaches relying solely on experimental data risk learning spurious correlations rather than underlying biology. Here we introduce Knowledge Inclusive Machine Learning (KIML), a paradigm that integrates both context types within a unified analytical pipeline. KIML combines experimental data with two types of general context: literature-derived representations from PubMed and structured biomedical knowledge graphs. We evaluate the approach on Developmental and Epileptic Encephalopathy and benchmark it against recent methods using publicly available datasets. Performance is assessed using temporal-split evaluation and biological evaluations, including ontology enrichment analysis. KIML consistently outperforms existing approaches, providing improved predictive accuracy and biologically meaningful insights. Furthermore, the framework generates interpretable explanations of gene prioritisation and demonstrates strong generalisability across six additional diseases.
