## supplementary Data 1 for "Knowledge Inclusive Machine Learning for Disease Gene Prioritisation"

### Sheet: Overview
Ablation Study — Iterative Dataset Selection
Objective	Identify the best combination of data sources by iteratively removing one dataset at a time and tracking median rank.
Selection metric	Median rank (lower is better). Mean rank reported as secondary metric.
Procedure	At each iteration, start from the best combination from the previous iteration, remove each remaining dataset one at a time, and pick the removal that yields the lowest median rank. Stop when no further removal improves the median rank.
Candidate datasets (6 in total):
1. Knowledge graph - Pathway
2. PPI
3. Gene coexpression
4. PubMed
5. Gene expression (AHBD)
6. Single cell RNA data
Summary of iterations
Iteration	Best case	Dataset removed this iter.	Best median rank	Best mean rank
1	Case 5	Gene coexpression	1352.5	2631.7
2	Case 11	PPI (BioGRID)	1327	2653.2
3	Case 13	Single cell RNA data	1379	2751
4	— (stop)	None — no further removal helps	—	—
Final optimal combination
Case 13 — Knowledge graph + PubMed + Gene expression (AHBD) (median rank = 1379.0, mean rank = 2751.0)

### Sheet: Iter 1
Iteration 1 — Start from all 6 datasets; remove one at a time
Baseline: all 6 datasets (Case 1)
Case	Knowledge graph	PPI	Gene coexpression	PubMed	Gene expression (AHBD)	Single cell RNA data	Mean rank	Median rank	Removed this iter.
Case 1	✔	✔	✔	✔	✔	✔	2676.2	1603	None (baseline)
Case 2	✔	✔	✔	✔	✔	✘	2855.5	1513	Single cell RNA data
Case 3	✔	✔	✔	✔	✘	✔	2949.5	2217	Gene expression (AHBD)
Case 4	✔	✔	✔	✘	✔	✔	3135.1	2401	PubMed
Case 5	✔	✔	✘	✔	✔	✔	2631.7	1352.5	Gene coexpression
Case 6	✔	✘	✔	✔	✔	✔	2672.4	1405.5	PPI
Case 7	✘	✔	✔	✔	✔	✔	2804.9	1686.5	Knowledge graph
Conclusion:	Best: Case 5 (median = 1352.5) → remove Gene coexpression
Legend:	✔ = included ✘ = excluded this iteration — = already excluded in a prior iteration

### Sheet: Iter 2
Iteration 2 — Start from Case 5 (no coexpression); remove one more
Baseline: Case 5 — all except Gene coexpression
Case	Knowledge graph	PPI	Gene coexpression	PubMed	Gene expression (AHBD)	Single cell RNA data	Mean rank	Median rank	Removed this iter.
Case 8	✔	✔	—	✔	✔	✘	2787.6	1394	Single cell RNA data
Case 9	✔	✔	—	✔	✘	✔	2942.3	2040.5	Gene expression (AHBD)
Case 10	✔	✔	—	✘	✔	✔	3046.8	2264.5	PubMed
Case 11	✔	✘	—	✔	✔	✔	2653.2	1327	PPI
Case 12	✘	✔	—	✔	✔	✔	2790.9	1424.5	Knowledge graph
Conclusion:	Best: Case 11 (median = 1327.0) → remove PPI
Legend:	✔ = included ✘ = excluded this iteration — = already excluded in a prior iteration

### Sheet: Iter 3
Iteration 3 — Start from Case 11 (no coexpression, no PPI); remove one more
Baseline: Case 11 — all except Gene coexpression and PPI
Case	Knowledge graph	PPI	Gene coexpression	PubMed	Gene expression (AHBD)	Single cell RNA data	Mean rank	Median rank	Removed this iter.
Case 13	✔	—	—	✔	✔	✘	2751	1379	Single cell RNA data
Case 14	✔	—	—	✔	✘	✔	2897.4	1884	Gene expression (AHBD)
Case 15	✔	—	—	✘	✔	✔	3245	2251.5	PubMed
Case 16	✘	—	—	✔	✔	✔	2856.8	1656	Knowledge graph
Conclusion:	Best: Case 13 (median = 1379.0) → remove Single cell RNA data
Legend:	✔ = included ✘ = excluded this iteration — = already excluded in a prior iteration

### Sheet: Iter 4
Iteration 4 — Start from Case 13 (no coexpression, PPI, single cell); remove one more
Baseline: Case 13 — Knowledge graph + PubMed + AHBD
Case	Knowledge graph	PPI	Gene coexpression	PubMed	Gene expression (AHBD)	Single cell RNA data	Mean rank	Median rank	Removed this iter.
Case 17	✔	—	—	✔	✘	—	3948.9	2098	Gene expression (AHBD)
Case 18	✔	—	—	✘	✔	—	3528	2431	PubMed
Case 19	✘	—	—	✔	✔	—	2880	1592	Knowledge graph
Conclusion:	All three cases (17, 18, 19) are worse than Case 13 (1379.0). Stop here — Case 13 is the final optimal combination.
Legend:	✔ = included ✘ = excluded this iteration — = already excluded in a prior iteration

### Sheet: All cases
All 19 cases across iterations
Iter	Case	Knowledge graph	PPI	Gene coexpression	PubMed	Gene expression (AHBD)	Single cell RNA data	Mean rank	Median rank
1	Case 1	✔	✔	✔	✔	✔	✔	2676.2	1603
1	Case 2	✔	✔	✔	✔	✔	✘	2855.5	1513
1	Case 3	✔	✔	✔	✔	✘	✔	2949.5	2217
1	Case 4	✔	✔	✔	✘	✔	✔	3135.1	2401
1	Case 5	✔	✔	✘	✔	✔	✔	2631.7	1352.5
1	Case 6	✔	✘	✔	✔	✔	✔	2672.4	1405.5
1	Case 7	✘	✔	✔	✔	✔	✔	2804.9	1686.5
2	Case 8	✔	✔	—	✔	✔	✘	2787.6	1394
2	Case 9	✔	✔	—	✔	✘	✔	2942.3	2040.5
2	Case 10	✔	✔	—	✘	✔	✔	3046.8	2264.5
2	Case 11	✔	✘	—	✔	✔	✔	2653.2	1327
2	Case 12	✘	✔	—	✔	✔	✔	2790.9	1424.5
3	Case 13	✔	—	—	✔	✔	✘	2751	1379
3	Case 14	✔	—	—	✔	✘	✔	2897.4	1884
3	Case 15	✔	—	—	✘	✔	✔	3245	2251.5
3	Case 16	✘	—	—	✔	✔	✔	2856.8	1656
4	Case 17	✔	—	—	✔	✘	—	3948.9	2098
4	Case 18	✔	—	—	✘	✔	—	3528	2431
4	Case 19	✘	—	—	✔	✔	—	2880	1592
