## supplementary Data 2 for "Knowledge Inclusive Machine Learning for Disease Gene Prioritisation"

### Sheet: Mantis_rank_metrics
DEE (+PubMed)	LL_HL	16546	2226.44	1230	192	0.0798	0.0043	10.4167	0.1042	7.5	0.375	5.8333	0.5833	0.2	0.0104	0.16	0.0208	0.18	0.0469	0.13	0.0677	0.108	0.1406	0.085	0.4427
AD DEE (+PubMed)	LL_HL	18348	1095.38	710	73	0.0634	0.0086	20.5479	0.2055	12.0548	0.6027	7.6712	0.7671	0.2	0.0274	0.08	0.0274	0.12	0.0822	0.08	0.1096	0.088	0.3014	0.047	0.6438
AR DEE (+PubMed)	LL_HL	18165	3123.02	1643	48	0.013	0.0015	4.1667	0.0417	6.6667	0.3333	5.2083	0.5208	0	0	0	0	0	0	0.01	0.0208	0.012	0.0625	0.017	0.3542
Microcephaly (+PubMed)	LL_HL	18363	3621.15	2691	48	0.0085	0.0015	4.1667	0.0417	2.9167	0.1458	2.9167	0.2917	0	0	0.04	0.0208	0.02	0.0208	0.01	0.0208	0.008	0.0417	0.007	0.1458
Intellectual Disability (+PubMed)	LL_HL	16735	3650.37	2896	243	0.0438	0.0021	3.7037	0.037	3.786	0.1893	3.2099	0.321	0.2	0.0082	0.08	0.0082	0.06	0.0123	0.07	0.0288	0.064	0.0658	0.055	0.2263
MND (+PubMed)	LL_HL	18560	2501.71	669	7	0.0102	0.0065	28.5714	0.2857	14.2857	0.7143	7.1429	0.7143	0	0	0	0	0.02	0.1429	0.02	0.2857	0.008	0.2857	0.005	0.7143
CP (+PubMed)	LL_HL	18537	2836.63	1450.5	234	0.1019	0.0083	13.6752	0.1368	7.7778	0.3889	5.4701	0.547	0.1	0.0043	0.32	0.0342	0.28	0.0598	0.21	0.0897	0.144	0.1538	0.097	0.4145
Platelet Disorder (HL+LL)	LL_HL	18513	638.375	246	16	0.1857	0.107	50	0.5	16.25	0.8125	8.125	0.8125	0.3	0.1875	0.12	0.1875	0.12	0.375	0.07	0.4375	0.032	0.5	0.013	0.8125
Arthrogryposis (+PubMed)	LL_HL	18455	3568.42	2492.5	24	0.0129	0.0062	16.6667	0.1667	5	0.25	3.3333	0.3333	0.1	0.0417	0.04	0.0417	0.02	0.0417	0.03	0.125	0.02	0.2083	0.006	0.25
DEE (Original)	LL	17900	3283.84	2201	261	0.0872	0.0061	10.3448	0.1034	6.2835	0.3142	4.5594	0.4559	0.3	0.0115	0.28	0.0268	0.26	0.0498	0.21	0.0805	0.132	0.1264	0.087	0.3333
AD DEE (2022)	LL	18348	1130.79	718	73	0.0927	0.0268	19.1781	0.1918	11.7808	0.589	7.9452	0.7945	0.2	0.0274	0.2	0.0685	0.14	0.0959	0.12	0.1644	0.064	0.2192	0.045	0.6164
AR DEE (2022)	LL	18165	2895.17	1779	48	0.0124	0.0011	2.0833	0.0208	6.6667	0.3333	5.2083	0.5208	0	0	0	0	0	0	0	0	0.008	0.0417	0.016	0.3333
Microcephaly	LL	18363	4456.15	3688	48	0.0106	0.0028	6.25	0.0625	4.5833	0.2292	3.125	0.3125	0	0	0.04	0.0208	0.04	0.0417	0.02	0.0417	0.016	0.0833	0.011	0.2292
Intellectual Disability	LL	16735	3761.67	2872	243	0.067	0.0083	8.2305	0.0823	4.5267	0.2263	3.9918	0.3992	0.4	0.0165	0.28	0.0288	0.22	0.0453	0.15	0.0617	0.096	0.0988	0.062	0.2551
MND	LL	18560	5047.29	5305	7	0.0011	0.0005	0	0	2.8571	0.1429	4.2857	0.4286	0	0	0	0	0	0	0	0	0	0	0.001	0.1429
CP	LL	18537	3839.53	2050	234	0.0737	0.0046	10.2564	0.1026	6.3248	0.3162	4.6581	0.4658	0.4	0.0171	0.24	0.0256	0.2	0.0427	0.17	0.0726	0.108	0.1154	0.08	0.3419
Platelet Disorder (only LL)	LL	18513	2194.38	249.5	16	0.0591	0.0228	50	0.5	12.5	0.625	6.25	0.625	0.1	0.0625	0.12	0.1875	0.08	0.25	0.07	0.4375	0.032	0.5	0.01	0.625
Arthrogryposis	LL	18455	4459.71	3488.5	24	0.0035	0.0007	4.1667	0.0417	3.3333	0.1667	2.0833	0.2083	0	0	0	0	0	0	0	0	0.004	0.0417	0.004	0.1667
DEE (only PubMed)	HL	17900	7038.05	4618	261	0.0327	0.0016	3.8314	0.0383	3.3716	0.1686	2.9502	0.295	0.1	0.0038	0.12	0.0115	0.06	0.0115	0.06	0.023	0.064	0.0613	0.048	0.1839
AD DEE (only PubMed)	HL	18348	5094.18	3041	73	0.025	0.0058	15.0685	0.1507	4.9315	0.2466	4.1096	0.411	0.1	0.0137	0.12	0.0411	0.08	0.0548	0.07	0.0959	0.044	0.1507	0.02	0.274
AR DEE (only PubMed)	HL	18165	5236.42	3707.5	48	0.0079	0.001	6.25	0.0625	4.1667	0.2083	3.5417	0.3542	0	0	0	0	0	0	0	0	0.012	0.0625	0.013	0.2708
Microcephaly (only PubMed)	HL	18363	5888.42	5279.5	48	0.0053	0.0009	6.25	0.0625	2.5	0.125	1.875	0.1875	0	0	0	0	0	0	0.01	0.0208	0.012	0.0625	0.006	0.125
Intellectual Disability (only PubMed)	HL	16735	5541.93	5059	243	0.0233	0.0005	0.823	0.0082	1.4815	0.0741	1.893	0.1893	0	0	0	0	0	0	0.01	0.0041	0.024	0.0247	0.026	0.107
MND (only PubMed)	HL	18560	3849.57	3004	7	0.0149	0.0131	28.5714	0.2857	8.5714	0.4286	4.2857	0.4286	0	0	0.04	0.1429	0.02	0.1429	0.01	0.1429	0.008	0.2857	0.003	0.4286
CP (only PubMed)	HL	18537	3560.53	2153.5	234	0.0728	0.0064	10.2564	0.1026	6.4957	0.3248	4.6581	0.4658	0.3	0.0128	0.28	0.0299	0.18	0.0385	0.14	0.0598	0.116	0.1239	0.077	0.3291
Platelet Disorder (only PubMed)	HL	18513	1609.12	509.5	16	0.2585	0.1301	37.5	0.375	12.5	0.625	6.875	0.6875	0.4	0.25	0.2	0.3125	0.1	0.3125	0.06	0.375	0.024	0.375	0.01	0.625
Arthogryposis	HL	18455	5016.04	3732.5	24	0.0238	0.0113	25	0.25	6.6667	0.3333	3.75	0.375	0.1	0.0417	0.04	0.0417	0.08	0.1667	0.05	0.2083	0.024	0.25	0.008	0.3333
Disease_Experiment		Total_Genes	Mean_Rank	Median_Rank	num_targets_found	avg_precision	avg_reciprocal_rank_custom	fold_enrichment_top_1_pct	recall_top_1_pct	fold_enrichment_top_5_pct	recall_top_5_pct	fold_enrichment_top_10_pct	recall_top_10_pct	precision_at_10	recall_at_10	precision_at_25	recall_at_25	precision_at_50	recall_at_50	precision_at_100	recall_at_100	precision_at_250	recall_at_250	precision_at_1000	recall_at_1000

### Sheet: speos_rank_metrics
comment	disease	mean_rank_unseen	median_rank_unseen	n_unseen_in_list	compare_from	num_targets_found	avg_precision	avg_reciprocal_rank_custom	fold_enrichment_top_1_pct	recall_top_1_pct	fold_enrichment_top_5_pct	recall_top_5_pct	fold_enrichment_top_10_pct	recall_top_10_pct	precision_at_10	recall_at_10	precision_at_25	recall_at_25	precision_at_50	recall_at_50	precision_at_100	recall_at_100	precision_at_250	recall_at_250	precision_at_1000	recall_at_1000	mean_rank_seen	median_rank_seen	n_seen_true_positives
hl_ll	dee	2616.48	1379	192	2022_09	192	0.0662	0.0032	7.8125	0.0781	7.5	0.375	5.3646	0.5365	0.1	0.0052	0.12	0.0156	0.1	0.026	0.09	0.0469	0.092	0.1198	0.079	0.4115	491.281	476.5	736
hl_ll	ad_dee	2213.88	1085	64	2022_09	64	0.0345	0.0035	20.3125	0.2031	8.4375	0.4219	5.7812	0.5781	0	0	0	0	0.04	0.0312	0.08	0.125	0.056	0.2188	0.03	0.4688	144.737	142.5	262
hl_ll	ar_dee	3062.85	1642	46	2022_09	46	0.0163	0.0032	10.8696	0.1087	6.087	0.3043	5	0.5	0	0	0.04	0.0217	0.04	0.0435	0.05	0.1087	0.024	0.1304	0.016	0.3478	239.818	245	439
hl_ll	microcephaly	4573.96	3898.5	46	2022_09	46	0.0057	0.0005	0	0	2.1739	0.1087	1.9565	0.1957	0	0	0	0	0	0	0	0	0	0	0.007	0.1522	181.757	186	267
hl_ll	intellectual_disability	4448.89	3771	221	2022_09	221	0.0283	0.0008	1.81	0.0181	2.2624	0.1131	2.1267	0.2127	0	0	0	0	0.02	0.0045	0.02	0.009	0.032	0.0362	0.03	0.1357	1116.71	1102	1923
hl_ll	mnd	2266.57	407	7	2022_09	7	0.0234	0.0153	28.5714	0.2857	14.2857	0.7143	7.1429	0.7143	0	0	0.04	0.1429	0.04	0.2857	0.02	0.2857	0.012	0.4286	0.005	0.7143	35.1212	35.5	66
hl_ll	cp	2173.83	1040	233	2022_09	233	0.1269	0.0103	14.5923	0.1459	8.6695	0.4335	6.3519	0.6352	0.5	0.0215	0.32	0.0343	0.2	0.0429	0.23	0.0987	0.172	0.1845	0.111	0.4764	64.163	68.5	92
hl_ll	platelet_disorder	846.067	104	15	2022_09	15	0.0819	0.0334	53.3333	0.5333	14.6667	0.7333	9.3333	0.9333	0.2	0.1333	0.12	0.2	0.08	0.2667	0.07	0.4667	0.032	0.5333	0.012	0.8	80.113	85	115
hl_ll	arthrogryposis	3285.09	1828.5	22	2022_09	22	0.0803	0.0584	22.7273	0.2273	7.2727	0.3636	5	0.5	0.2	0.0909	0.12	0.1364	0.06	0.1364	0.04	0.1818	0.024	0.2727	0.009	0.4091	109.305	107.5	174
ll_only	dee	3677.69	2915	192	2022_09	192	0.0475	0.0028	7.2917	0.0729	5.7292	0.2865	3.8021	0.3802	0.1	0.0052	0.12	0.0156	0.1	0.026	0.1	0.0521	0.096	0.125	0.056	0.2917	918.171	929.5	736
ll_only	ad_dee	2061	1306.5	64	2022_09	64	0.0369	0.0079	15.625	0.1562	7.5	0.375	6.25	0.625	0.2	0.0312	0.12	0.0469	0.1	0.0781	0.06	0.0938	0.04	0.1562	0.026	0.4062	384.985	371	262
ll_only	ar_dee	5075.48	4748	46	2022_09	46	0.0053	0.0007	2.1739	0.0217	1.7391	0.087	1.5217	0.1522	0	0	0	0	0	0	0	0	0.016	0.087	0.004	0.087	499.28	509	439
ll_only	microcephaly	5534.7	4748	46	2022_09	46	0.0055	0.0009	2.1739	0.0217	2.1739	0.1087	2.3913	0.2391	0	0	0	0	0	0	0.01	0.0217	0.008	0.0435	0.007	0.1522	381.594	339.5	266
ll_only	intellectual_disability	3954.75	3016	221	2022_09	221	0.037	0.0012	3.6199	0.0362	3.3484	0.1674	2.8507	0.2851	0	0	0	0	0.02	0.0045	0.05	0.0226	0.064	0.0724	0.047	0.2127	1486.61	1403	1923
ll_only	mnd	7006	8551	7	2022_09	7	0.001	0.0007	0	0	2.8571	0.1429	1.4286	0.1429	0	0	0	0	0	0	0	0	0	0	0.001	0.1429	47.7424	46.5	66
ll_only	cp	4500.59	3338	233	2022_09	233	0.0352	0.0012	3.8627	0.0386	3.4335	0.1717	3.0901	0.309	0	0	0.04	0.0043	0.04	0.0086	0.05	0.0215	0.044	0.0472	0.046	0.1974	76.1957	75.5	92
ll_only	arthrogryposis	6057.82	6299.5	22	2022_09	22	0.0024	0.0005	0	0	3.6364	0.1818	2.7273	0.2727	0	0	0	0	0	0	0	0	0	0	0.004	0.1818	93.1552	91.5	174
hl_only	dee	3558.46	2141	192	2022_09	192	0.0512	0.0042	6.25	0.0625	5.2083	0.2604	4.4792	0.4479	0.1	0.0052	0.16	0.0208	0.1	0.026	0.1	0.0521	0.084	0.1094	0.062	0.3229	512.23	447.5	736
hl_only	ad_dee	3825.11	2594	64	2022_09	64	0.014	0.0014	3.125	0.0312	5.9375	0.2969	3.75	0.375	0	0	0	0	0.02	0.0156	0.02	0.0312	0.016	0.0625	0.021	0.3281	219.656	161.5	262
hl_only	ar_dee	4321.17	2551	46	2022_09	46	0.0099	0.0012	2.1739	0.0217	4.7826	0.2391	4.3478	0.4348	0	0	0	0	0	0	0.01	0.0217	0.008	0.0435	0.014	0.3043	315.979	270	439
hl_only	microcephaly	6895.3	6026.5	46	2022_09	46	0.0032	0.0003	0	0	0.4348	0.0217	0.4348	0.0435	0	0	0	0	0	0	0	0	0	0	0.001	0.0217	220.835	188	266
hl_only	intellectual_disability	6281.73	5803	221	2022_09	221	0.0182	0.0005	0.4525	0.0045	2.0814	0.1041	1.1765	0.1176	0	0	0	0	0	0	0	0	0.024	0.0271	0.024	0.1086	1117.22	1079	1923
hl_only	mnd	3332.71	302	7	2022_09	7	0.0441	0.0388	28.5714	0.2857	14.2857	0.7143	7.1429	0.7143	0.1	0.1429	0.04	0.1429	0.02	0.1429	0.02	0.2857	0.008	0.2857	0.005	0.7143	35.9545	36.5	66
hl_only	cp	2402.71	1309	233	2022_09	233	0.0989	0.0058	12.8755	0.1288	7.5536	0.3777	5.9227	0.5923	0.4	0.0172	0.24	0.0258	0.18	0.0386	0.18	0.0773	0.148	0.1588	0.098	0.4206	51.9565	52	92
hl_only	platelet_disorder	828.467	163	15	2022_09	15	0.0786	0.04	53.3333	0.5333	16	0.8	8.6667	0.8667	0.2	0.1333	0.12	0.2	0.06	0.2	0.04	0.2667	0.032	0.5333	0.012	0.8	78.2174	71	115
hl_only	arthrogryposis	4274.18	1252.5	22	2022_09	22	0.0307	0.0141	22.7273	0.2273	7.2727	0.3636	5.4545	0.5455	0.2	0.0909	0.12	0.1364	0.06	0.1364	0.03	0.1364	0.024	0.2727	0.01	0.4545	121.891	101	174

### Sheet: Summary
	LL: Experimental Data
	HL: Expert-curated knowledge
	HL+LL: KIML
	Best case for each disease is in Green
	Median rank									Fold Enrichment 1%									precision @ 100									recall @ 100
	Disease	RF			GNN					Disease	RF			GNN					Disease	RF			GNN					Disease	RF			GNN
		LL	HL	LL+HL	LL	HL	LL+HL				LL	HL	LL+HL	LL	HL	LL+HL				LL	HL	LL+HL	LL	HL	LL+HL				LL	HL	LL+HL	LL	HL	LL+HL
Neurological Diseases	DEE	2201	4618	1230	2915	2141	1379		Neurological Diseases	DEE	6.2835	3.3716	7.5	7.2917	6.25	7.8125		Neurological Diseases	DEE	0.21	0.06	0.13	0.1	0.1	0.09		Neurological Diseases	DEE	0.0805	0.023	0.0677	0.0521	0.0521	0.0469
	AD DEE	718	3041	710	1306.5	2594	1085			AD DEE	11.7808	4.9315	12.0548	15.625	3.125	20.3125			AD DEE	0.12	0.07	0.08	0.06	0.02	0.08			AD DEE	0.1644	0.0959	0.1096	0.0938	0.0312	0.125
	AR DEE	1779	3707.5	1643	4748	2551	1642			AR DEE	6.6667	4.1667	6.6667	2.1739	2.1739	10.8696			AR DEE	0	0	0.01	0	0.01	0.05			AR DEE	0	0	0.0208	0	0.0217	0.1087
	Microcephaly	3688	5279.5	2691	4748	6026.5	3898.5			Microcephaly	4.5833	2.5	2.9167	2.1739	0	0			Microcephaly	0.02	0.01	0.01	0.01	0	0			Microcephaly	0.0417	0.0208	0.0208	0.0217	0	0
	Intellectual Disability	2872	5059	2896	3016	5803	3771			Intellectual Disability	4.5267	1.4815	3.786	3.6199	0.4525	1.81			Intellectual Disability	0.15	0.01	0.07	0.05	0	0.02			Intellectual Disability	0.0617	0.0041	0.0288	0.0226	0	0.009
	Motor Neuron Disease	5305	3004	669	8551	302	407			Motor Neuron Disease	2.8571	8.5714	14.2857	0	28.5714	28.5714			Motor Neuron Disease	0	0.01	0.02	0	0.02	0.02			Motor Neuron Disease	0	0.1429	0.2857	0	0.2857	0.2857
	Cerebral Palsy	2050	2153.5	1450.5	3338	1309	1040			Cerebral Palsy	6.3248	6.4957	7.7778	3.8627	12.8755	14.5923			Cerebral Palsy	0.17	0.14	0.21	0.05	0.18	0.23			Cerebral Palsy	0.0726	0.0598	0.0897	0.0215	0.0773	0.0987
Non-neurological diseases	Bleeding and Platelet Disorder	249.5	509.5	246	6988	163	104		Non-neurological diseases	Bleeding and Platelet Disorder	12.5	12.5	16.25	6.6667	53.3333	53.3333		Non-neurological diseases	Bleeding and Platelet Disorder	0.07	0.06	0.07	0.01	0.04	0.07		Non-neurological diseases	Bleeding and Platelet Disorder	0.4375	0.375	0.4375	0.0667	0.2667	0.4667
	Arthrogryposis	3488.5	3732	2492.5	6299	1252.5	1828.5			Arthrogryposis	3.3333	6.6667	5	0	22.7273	22.7273			Arthrogryposis	0	0.05	0.03	0	0.03	0.04			Arthrogryposis	0	0.2083	0.125	0	0.1364	0.1818
	Worst case for each disease is in RED
	Median rank									Fold Enrichment 1%								precision @ 100									recall @ 100
	Disease	RF			GNN					Disease	RF			GNN				Disease	RF			GNN					Disease	RF			GNN
		LL	HL	LL+HL	LL	HL	LL+HL				LL	HL	LL+HL	LL	HL	LL+HL			RF	C-RF	LL+HL	LL	HL	LL+HL				LL	HL	LL+HL	LL	HL	LL+HL
Neurological Diseases	DEE	2201	4618	1230	2915	2141	1379		Neurological Diseases	DEE	6.2835	3.3716	7.5	7.2917	6.25	7.8125		DEE	0.21	0.06	0.13	0.1	0.1	0.09			DEE	0.0805	0.023	0.0677	0.0521	0.0521	0.0469
	AD DEE	718	3041	710	1306.5	2594	1085			AD DEE	11.7808	4.9315	12.0548	15.625	3.125	20.3125		AD DEE	0.12	0.07	0.08	0.06	0.02	0.08			AD DEE	0.1644	0.0959	0.1096	0.0938	0.0312	0.125
	AR DEE	1779	3707.5	1643	4748	2551	1642			AR DEE	6.6667	4.1667	6.6667	2.1739	2.1739	10.8696		AR DEE	0	0	0.01	0	0.01	0.05			AR DEE	0	0	0.0208	0	0.0217	0.1087
	Microcephaly	3688	5279.5	2691	4748	6026.5	3898.5			Microcephaly	4.5833	2.5	2.9167	2.1739	0	0		Microcephaly	0.02	0.01	0.01	0.01	0	0			Microcephaly	0.0417	0.0208	0.0208	0.0217	0	0
	Intellectual Disability	2872	5059	2896	3016	5803	3771			Intellectual Disability	4.5267	1.4815	3.786	3.6199	0.4525	1.81		Intellectual Disability	0.15	0.01	0.07	0.05	0	0.02			Intellectual Disability	0.0617	0.0041	0.0288	0.0226	0	0.009
	Motor Neuron Disease	5305	3004	669	8551	302	407			Motor Neuron Disease	2.8571	8.5714	14.2857	0	28.5714	28.5714		Motor Neuron Disease	0	0.01	0.02	0	0.02	0.02			Motor Neuron Disease	0	0.1429	0.2857	0	0.2857	0.2857
	Cerebral Palsy	2050	2153.5	1450.5	3338	1309	1040			Cerebral Palsy	6.3248	6.4957	7.7778	3.8627	12.8755	14.5923		Cerebral Palsy	0.17	0.14	0.21	0.05	0.18	0.23			Cerebral Palsy	0.0726	0.0598	0.0897	0.0215	0.0773	0.0987
Non-neurological diseases	Bleeding and Platelet Disorder	249.5	509.5	246	6988	163	104		Non-neurological diseases	Bleeding and Platelet Disorder	12.5	12.5	16.25	6.6667	53.3333	53.3333		Bleeding and Platelet Disorder	0.07	0.06	0.07	0.01	0.04	0.07			Bleeding and Platelet Disorder	0.4375	0.375	0.4375	0.0667	0.2667	0.4667
	Arthrogryposis	3488.5	3732	2492.5	5708	1252.5	1724			Arthrogryposis	3.3333	6.6667	5	0	22.7273	22.7273		Arthrogryposis	0	0.05	0.03	0	0.03	0.04			Arthrogryposis	0	0.2083	0.125	0	0.1364	0.1818
